# Uveal Melanoma: a miR-16 disease?

**DOI:** 10.1101/2021.11.30.470499

**Authors:** Anaïs M. Quéméner, Laura Bachelot, Marc Aubry, Stéphane Avner, Delphine Leclerc, Gilles Salbert, Florian Cabillic, Didier Decaudin, Bernard Mari, Frédéric Mouriaux, Marie-Dominique Galibert, David Gilot

## Abstract

Uveal melanoma (UM), the most common primary intraocular tumor in adults, has been extensively characterized by omics technologies during the last 5 years. Despite the discovery of gene signatures, the molecular actors driving the cancer aggressiveness are not fully understood and UM is still associated to a dismal overall survival at metastatic stage. Here, we showed that microRNA-16 (miR-16) is involved in uveal melanoma by an unexpected mechanism. By defining the miR-16-interactome, we revealed that miR-16 mainly interacts via non-canonical base-pairing to a subset of RNAs, promoting their expression levels (sponge RNAs). Consequently, the canonical miR-16 activity, involved in the RNA decay of oncogenes such as *cyclin D1* and *D3,* is impaired. This miR-16 non-canonical base-pairing to sponge RNAs can explain both the derepression of miR-16 targets and the promotion of oncogenes expression observed for patients with poor overall survival in two cohorts. miR-16 activity assessment using our sponge-signature discriminates the patient’s overall survival as efficiently as the current method based on copy number variations and driver mutations detection. To conclude, miRNA loss of function due to miRNA sequestration seems to promote cancer burden by two combined events – “loss of brake and an acceleration”. Our results highlight the oncogenic role of the non-canonical base-pairing between miRNAs/mRNAs in uveal melanoma.
