## Supplementary material for "Uveal Melanoma: a miR-16 disease?": Table S1

### Sheet: Fig1 D
Fig1 D	Down regulated genes		Up regulated genes
	MFSD12		PABPC1
	APP		GPR161
	SLC7A5		CALU
	ATAD2		MLEC
	CCND1		PYGB
	SPARC		ST3GAL1
	ARHGDIA		NUDT4
	TPM3		MATN2
	FASN		PRMT5
	SLC3A2		PHLDA1
	CENPF		SFRP1
	PLEKHB2		MCAM
	ETS1		DDOST
	KIF5B		C5orf22
	ABCF1		SERPINE2
	PRRC2C		SSB
	RRM2		DFNA5
	TUBBP1		MYC
	MORF4L1		TSPAN14
	DSTYK		C1orf198
	KIF1C		CBX1
	EIF5B		STAT6
	BZW1		RHOBTB3
	ANLN		PIP4K2A
	RPL41P1		WFDC1
	RTN4		WWTR1
	BUB1		DUSP6
	IGF2R		PEA15
	EXO1		ETV1
	TONSL		PHLDB1
	IQGAP1		AVPI1
	SFXN1		NEK6
	MCM5		CRYAB
	ANKRD52		MEF2C
	PON2		DBN1
	NUP50		SFT2D2
	SMC4		GIT2
	CLCN3		ATXN10
	VTI1B		KIAA0020
	RARS		PLAT
	CDC6		FLNC
	RRM1		SMARCB1
	PAFAH1B2		RASSF3
	EFR3A		ICAM1
	ASPM		PGRMC2
	KIF23		SPRY4
	ICMT		LRP12
	CDS2		HTN1
	KIF21A		DESI2
	NUSAP1		CSRP2
	BIRC5		PGAM5
	RIF1		TMEM2
	YWHAH		PPIAP6
	DLGAP5		MRAS
	UHMK1		HOOK3
	ANP32E		KAT2A
	CHORDC1		CPN1
	HOXD1		ATOH8
	CBX6		PTP4A3
	DTL		SEC63
	KIF11		PHTF2
	CDK1		VAV3
	H2AFX		FYN
	TACC1		P2RX7
	ABL2		GNG5
	CDCA5		HDAC9
	NCAPG2		WBP5
	LMNB1		NIFK
	DYNLL2		AGGF1
	NCAPG		MAPKAPK3
	SLC35A4		KDELR3
	PRR11		SDCCAG3
	ARHGAP11A		MAP3K2
	PAM		APOLD1
	DICER1		LIPA
	AREL1		EDEM3
	FANCI		RIPK2
	MOV10		PIGS
	UBE4B		BNC2
	GFPT1		DUSP4
	NCS1		CDK14
	WWP1		NETO2
	KIFC1		GDF11
	FAM189B		LINC00883
	NACC2		CYFIP2
	CHPT1		HTN3
	CHAF1A		CRADD
	CHEK1		RAP2B
	CERK		PRPF31
	DCP2		NLE1
	HJURP		ATF2
	CENPE		TSNAX
	TAF15		PODXL
	DNAJC5		HMGA2
	UBE2E1		GJA1
	ATG9A		TSC22D1
	NOTCH2		TOB1
	ZWINT		PUS7
	WIPI2		C1QTNF3
	CPEB2		SPAST
	GUCD1		DLG5
	CDCA4		IRS1
	FEN1		SCAMP2
	ATXN7L3		SLMAP
	RAPGEF1		AMPD2
	GPRIN3		PLXNA2
	PLBD2		EXTL1
	AURKB		TUB
	HIGD1A		ATXN1
	AMOT		TATDN1
	KIF3B		NEK7
	TMEM245		B4GALT6
	TLK1		SLC5A3
	NRBP1		RHPN1
	TMCC2		TPST1
	PPP1R11		RPL7P15
	GTSE1		SLC18B1
	SLC11A2		NDRG1
	ATF6		TGM2
	AVL9		PLAGL2
	LYPLA2		EPAS1
	SLC19A2		TXLNG
	MCM10		GLB1L
	SMIM13		BMF
	HELLS		SLFN5
	NCAPH		CCSER2
	CNOT11		SEC22C
	KNTC1		PLA1A
	LZTS1		KHDRBS3
	PRPSAP1		PKIA
	AGO1		MBNL2
	NMD3		SEC14L5
	ATXN7L3B		POLR3E
	SETD3		ANTXR1
	ADSS		GALNT10
	MASTL		FOXO3
	CCNE2		KRAS
	EZH2		PHF10
	PSAT1		ITIH5
	MAD2L1		FAM8A1
	GINS1		MAK16
	MRPL20		MEX3A
	CBX4		C19orf12
	KIF20B		MMACHC
	CLDN12		KLHL8
	MAPK8IP2		RP11-466P24,2
	TARBP2		EBLN3
	DNAJC9		SLC27A1
	DSCC1		AP000525,9
	BCL2L2		PITPNC1
	JARID2		C10orf10
	CDC25A		MRPS14
	SCOC		EPN2
	AGPAT3		CDK8
	INCENP		EDA2R
	HSPA1A		AHRR
	SLC20A2		MRPS6
	CLSPN		SLC33A1
	CCNF		NUP37
	POLA2		MED8
	UHRF1		KIF26B
	SOX6		PUS1
	PIP4K2C		BTG1
	USP12		KIAA1147
	TCF19		CELF2
	LRRK2		UBALD2
	RRAGD		NLK
	FANCD2		PABPC3
	SYNRG		NR1D2
	DEPDC1B		TNRC6C
	PRKACA		WWC1
	STIL		ADCK3
	OSTM1		CCDC51
	HMMR		CUL7
	AP2A1		SLC25A43
	FOXK1		SALL2
	KIAA1033		RAB20
	PKMYT1		MAP2
	TMEM109		RABEPK
	SGOL2		NADSYN1
	PPM1D		SLAIN1
	DNAJB4		SP4
	E2F1		SNHG3
	DDIAS		UBIAD1
	ABCF3		LAMA4
	CIT		SH3TC1
	MDN1		EEF1A1P24
	CLCN5		VPS9D1-AS1
	SHCBP1		OSGEPL1
	C9orf91		PRRG1
	FIGNL1		STARD4
	NAE1		CAV2
	WDR76		FECH
	RPRD1B		C1GALT1C1
	MFSD1		NANOS1
	HIPK2		CTD-2031P19,4
	REXO1		DOCK9
	SPDL1		BTBD10
	AP5B1		MXD4
	SMC2		MPG
	RFWD2		MAP3K12
	TBC1D13		AL353644,10
	DIXDC1		FAXDC2
	E2F2		FAS
	G2E3		BRMS1L
	SPRED1		CAPN5
	CKAP2L		IGFBP4
	MAP3K3		LINC00094
	CDK17		XXYLT1
	MFSD3		ARSG
	TMEM55B		C19orf66
	B4GALT1		CTD-2380F24,1
	NT5DC3		KLHL20
	ACBD5		MBTD1
	OSGIN1		RPL7AP11
	CHUK		THG1L
	SLC7A11		NUAK1
	ACP2		RPL3P2
	PLK4		MAPK8IP1
	BRIP1		TRO
	PRIM1		SLC6A6
	CC2D1B		TMEM50B
	MIB1		CASP4
	KIF18B		FAM20C
	CENPI		SNAPC1
	POLD3		MAST3
	GEN1		NUMBL
	DIAPH3		C6orf120
	BCR		POGLUT1
	TUBGCP3		CLDN15
	KIAA1524		RP11-572P18,1
	TMUB1		DALRD3
	YRDC		CCDC74A
	ZNF622		RAB3A
	CEP55		AFF3
	NAV1		KIAA1217
	CDC45		CALCOCO1
	TTK		SPRY1
	SLC39A8		MBLAC2
	DSN1		MCOLN2
	THUMPD1		REEP2
	ANKRD9		MMP11
	ESCO2		RAPGEF4
	ERCC6L		NMNAT2
	VAMP8		ARHGEF17
	C9orf69		CREB3L4
	MAP4K2		RASSF2
	GCLM		LHFP
	ZFAND6		FAXC
	RIMKLB		C14orf142
	PNPLA6		FAM175A
	GDPD5		TM7SF2
	ATG14		ZNF32
	MYBL1		MRM1
	FANCM		ZNF276
	SLC25A22		HEXIM2
	ATP7A		RGS10
	UNKL		DHRS4-AS1
	DVL1		AACS
	CCND3		AC002075,4
	GALNT7		EIF5AP4
	MICB		RASGEF1A
	CENPA		JMY
	SPAG7		NT5E
	SPC24		ZSCAN16
	VPS4A		C11orf95
	LIMS1		PNMA6C
	PANX1		PQLC3
	YEATS4		SUFU
	MAFK		DPY19L3
	WEE1		PCTP
	NECAP1		CREB5
	CHD7		FBXO44
	SVIP		HINFP
	CDKN2C		NRCAM
	NUF2		TRPT1
	MREG		PNMA2
	CNTNAP1		TXNDC5
	USP54		ABCB5
	FURIN		ZBTB47
	SMPD1		CAPS
	BTRC		ASPHD1
	PVRL1		CGREF1
	RMI1		HEXDC
	C1orf112		TRIM51
	SLC9A1		MROH6
	RBL1		ARRDC1
	SERBP1P5		KHK
	PISD		ANKRD49
	CCNYL1		ADAMTSL4
	EMC6		TPT1P9
	RNF216P1		CDK19
	AMMECR1		C14orf79
	FREM2		PHYKPL
	GINS2		GLB1L2
	KITLG		CCDC78
	TMEM55A		YWHAZP6
	BLM		ZNF511
	SESN3		FOXO3B
	MTBP		MAML3
	RCE1		CCDC53
	ASF1B		HOXA1
	STK35		AMIGO1
	MTMR10		IFT20
	KLHDC8B		PRKAR1B
	LRRC16A		LRRC8E
	NLRX1		RNFT2
	C2orf69		TRNP1
	SMURF2		TSEN2
	GAGE13		TIMP3
	YIF1B		RN7SL2
	RASSF8		NPDC1
	CHTF18		DHODH
	GABARAPL1		RDH14
	B4GALNT1		MAST1
	PERP		GATA2
	ANKRD32		GSTM2
	SLC9A6		RNF215
	RAD54L		EPB41L4A
	RELT		FJX1
	AHCYL2		SPATA6
	RNF168		ZNF483
	KATNAL1		MME
	POLQ		DOK1
	USP25		NTN4
	ARL2		DLG4
	SPC25		PXK
	MMS22L		CLIP3
	KLHL15		HSPB2
	RNGTT		LENG9
	SPRYD3		DNAJB5
	COX17		SOX9
	XRCC2		ERO1LB
	BRCA2		FLJ22184
	AP5S1		CHCHD2P6
	C2orf47		SH2D5
	TVP23B		RABL2B
	KIF15		HNRNPA3P3
	CNOT6L		RPARP-AS1
	WDTC1		DYRK4
	ZDHHC12		CXCL16
	E2F7		RHOQP2
	DENND6A		LTB4R
	RTKN2		CDKN2B
	TPRG1L		ASAH2B
	SEMA3C		CRY2
	SLC15A4		CAMK2N1
	PARPBP		HSPA8P5
	ACVR2B		RP11-815I9,4
	RAD51		ZBTB12
	FBXW7		WASF1
	GSG2		KIAA0196-AS1
	FANCA		IDUA
	WDR62		ANKRD16
	N4BP1		SUMO2P3
	CYB561A3		ITPR2
	HIST1H1C		RAPGEFL1
	RAB12		RPL17P50
	LATS1		WDR27
	SLC38A7		CTD-2369P2,2
	PHACTR2		PLAG1
	SASS6		LYRM1
	UBAC1		TRIM62
	FTH1P12		C1orf56
	INTS5		CCDC102A
	PDE3B		MYLK3
	SMC5		LINC01123
	MFAP3L		LHX6
	TMEM161B		SLC22A18AS
	ZNF503		PTCRA
	ARHGAP11B		VASH2
	INIP		RP11-192C21,1
	SKA1		HECTD2
	IPPK		SLC43A2
	KIAA0754		RNF166
	ZGRF1		IL17RD
	PLS1		TSSC2
	LSM11		RP11-187O7,1
	FAM111A		SNHG20
	WIBG		CENPBD1
	GPSM3		ECE2
	MCU		RP11-796G6,1
	CENPK		LHFPL3-AS1
	PRIM2		MNX1-AS1
	DNA2		ZNF8
	NDUFAF4		EFNA1
	ORC6		ITGA7
	TGIF2		LINC01270
	HMGB1P1		FAM86EP
	GPR157		FAM86C2P
	BCL2L12		ZDHHC11
	LINC00511		RP1-278E11,3
	CEP128		PARD3B
	ZNF93		ADAM19
	PAFAH2		EHD3
	CHSY3		HYAL3
	E2F8		DOC2A
	RPS18P12		RPL13AP25
	C6orf136		SLC9A7
	PLA2G15		TMED3
	C14orf182		GFRA1
	FGD6		WWC3
	EGLN3		LINC00984
	TNFSF9		LRRC75B
	PTPDC1		LOXL3
	KBTBD4		GLI2
	ONECUT2		RP11-111M22,3
	FANCB		ELFN2
	KIF24		INPP5J
	C17orf53		NUDT18
	RP11-21I10,2		PARP11
	SLC17A5		ADAMTS13
	MAPK8		RPL7P44
	PARD6G		MAP6D1
	DDHD2		RP11-179G5,1
	ATF3		RP11-745A24,2
	AP1S3		RPL23P8
	ZBED6		PALD1
	GAGE2E		LINC00622
	NCALD		RPS6KL1
	CARD10		HCG20
	CENPW		PDGFRL
	C2orf72		RNF207
	TMEM160		DOK5
	SGK3		ABTB1
	CHIC1		RP5-832C2,5
	C4orf48		RP11-273G15,2
	KIAA0895		SHF
	C18orf54		TMEM182
	UBTD1		RP11-345K20,2
	FGFR1		GALNT6
	RASA2		TPT1P4
	CCDC15		RASSF4
	CCNE1		SLC27A3
	LRCH4		RP13-582O9,5
	SCML1		SHC2
	RN7SL2		DLX2
	BVES		CTD-2089O24,1
	TES		RN7SL5P
	SC22CB-1E7,1		AD000090,2
	SYP		SEC63P1
	PIGB		CAMKK1
	PIF1		PXYLP1
	FBXO43		ACBD4
	SNX16		MYL5
	OIP5		RP11-372E1,1
	ZNF732		TMEM86A
	C19orf57		RP11-66N24,3
	GAREM		RP11-16F15,1
	MICA		FP671120,4
	LIPH		TMC1
	SLC9A8		CPNE7
	LDHAP7		BFSP1
	KPNA5		CCDC74B
	LINC00339		OSBPL5
	SLC2A3		FAM53A
	TLR1		CES3
	DYNC1I1		RP1-40G4P,1
	EPM2A		RP3-368A4,5
	CEP72		UBE2L5P
	CH17-260O16,1		RPSAP9
	ZNRF2		RGCC
	LDHAP3		OAS1
	ZNF134		CCT8P1
	IRX3		TMC8
	RP11-73M18,8		CLCN2
	RP5-1099D15,1		CCDC40
	UBE2V1P2		RP11-351I24,3
	CCDC18		HLA-DOA
	PPM1E		ZNF546
	CENPQ		SLX1B
	FBXO10		ZFHX2
	CD36		SEMA5A
	FAM189A2		SYNPO
	CH17-431G21,1		NCKAP5
	RHOU		JAK3
	TTLL7		EEF1A1P29
	CTH		RINL
	ZNF695		GSC
	RP1-152L7,5		RPL37P2
	ZNF726		ELFN1-AS1
	FTH1P4		FNDC4
	RP11-737O24,3		UBBP1
	ZBTB45		BEX2
	CCDC80		C1DP1
	ZDHHC14		COL16A1
	SLC4A4		IGFBP5
	HMGB1P37		GABPB1-AS1
	PLEKHA8P1		GABRA5
	HNRNPCP3		ASMT
	RASSF5		HLF
	ZNF551		CYCSP39
	SETBP1		FBN1
	ARHGAP20		DHFRL1
	EEPD1		SOX8
	DLEU2		HR
	COMTD1		APOD
	TMEM45A		CHL1
	TMEM198		RPL5P1
	UNC80		ALS2CL
	C21orf58		RP11-79P5,10
	CCDC150		TMEM81
	RP11-142E9,1		RP1-273G13,2
	NR5A2		CTC-232H10,1
	RN7SL5P		SCNN1D
	ZNF850		ARHGEF4
	CDC42P5		PDCD4-AS1
	HAUS6P1		NKAIN1
	MEIS1		RP11-511B23,3
	STX11		RPL3P9
	SYTL4		ENOX1
	CPLX1		ZNF658B
	RP11-184M15,1		NLRP1
	HIVEP1		CRLF1
	ZNF730		MAPK15
	RP11-347E10,1		USP41
	DBNDD2		IFITM1
	MFSD2A		RP11-161M6,2
	TNFAIP3		RPL37AP1
	CTC-260E6,6		HSP90AB2P
	CDKN2D		N6AMT2
	SNRPGP2		MYO15B
	IMMP1L		CPB2
	CTD-2291D10,4		LINC00638
	KCNK2		RP3-342P20,2
	ZNF492		TTLL1
	LACC1		SH3BP5-AS1
	CTB-36O1,7		RNASET2
	CHRM1		GTF2IRD2B
	TMEM255A		LMO3
	F8A2		DOK6
	RPS3AP43		WBSCR27
	CTD-2044J15,2		PIK3R5
	CALM2P2		ACER2
	HNRNPCP4		ATP5C1P1
	DPY19L2P1		GPR155
	ADAMTS3		RP11-363E7,4
	SNHG19		DMTN
	ZNF443		SGMS1-AS1
	TRAPPC2P1		RP11-259N19,1
	ST13P15		RPL10P15
	SRXN1		CH17-13I23,3
	TPT1P5		SRGAP3
	TMEM47		RPL13AP6
	GATA6		F2RL1
	TFAP2E		RP11-379H18,1
	AQP11		RP11-14N7,2
	CTNNAP1		KIF6
	RP11-443B20,1		GNG10
	ZNF519		KANK3
	RP11-973N13,2		TRIM46
	HES4		RP5-984P4,6
	RP5-1024G6,8		HDAC10
	TMEM143		HSPE1P3
	HNRNPA1P50		RP11-264F23,1
	LIMS3		SNCB
	SPRY3		ZNF702P
	RPS3AP44		LBH
	RPL34P18		BAIAP3
	RP13-88F20,1		CELF5
	ZNF256		AC133528,2
	HNRNPA3P4		DACT3
	MYB		AC004840,9
	RP11-297L17,6		XXyac-YM21GA2,1
	TMEM106A		ZNF337-AS1
	EMP1		AOC2
	RPS3AP34		PRR7-AS1
	TNFAIP6		ST8SIA1
	CTD-3099C6,9		CNTN4
	RP11-64K12,1		RP11-350G13,1
	MMD		PROX1
	FTH1P23		KIF1A
	PSMB10		UNC5B
	KB-1592A4,13		RPL7P12
	B3GALT4		OTUD4P1
	P2RY1		SUMO2P17
	FAM60CP		GLIPR2
	RP11-443P15,2		ZNF653
	ZNF331		SLC29A3
	GRIK2		CTD-3074O7,5
	PPP4R1L		LINC00205
	ADAMTS10		RPL7P52
	TTC32		RP11-27I1,4
	AL163953,3		GLIS2
	GNG5P2		RP11-211N8,2
	EIF2S2P3		SLC2A12
	RP11-127O4,3		ZNF490
	ZNF112		RP11-613M10,6
	ERP29P1		RPSAP56
	ATP8B5P		C12orf60
	APBA1		RP11-620J15,3
	SERBP1P6		TATDN1P1
	KCNJ2		MPRIPP1
	ZFP28		TSSK6
	GEMIN8P4		KB-431C1,4
	C9orf172		ERV3-1
	AP000936,1		GALNT14
	MTMR8		ADAMTS10
	ULK4P2		AC003088,1
	RP11-462L8,2		CCDC157
	TUBBP5		PARD6B
	HNRNPA3P7		HOXB9
	MFSD6		SUCLG2-AS1
	CTAGE5		RPL19P12
	RP11-500C11,3		RP3-400N23,9
	XRCC6P1		RP11-660L16,2
	AC097533,1		ARHGAP22
	DKFZP586I1420		PRKAG2-AS1
	MIR600HG		CTB-55B8,1
	RP11-398K22,12		RPS3AP25
	USP27X-AS1		ZNF117
	TRIM36		CCDC146
	GPR27		P2RY11
	RP11-251G23,5		DQX1
	HNRNPA1P26		SNORD109A
	AC005255,3		ZCWPW1
	MAST4		LINC01106
	CTD-2523D13,2		DLX4
	VPS9D1		HMGN1P36
	RGMA		RP11-177C12,1
	ZNF222		AP001816,1
	CLIP4		SRP14-AS1
	RP11-256K7,1		FAM227B
	GSAP		SLX1B-SULT1A4
	RP11-745O10,2		RAB40B
	THSD1		ASIC4
	MT-TE		PLEKHN1
	SEC14L1P1		LINC00910
	RP11-478C6,4		CNIH3
	AC022182,2		TMEM63C
	YBX1P6		PPM1M
	RP11-561C5,4		AL353644,11
	RPL17P26		RPS10L
	RP11-469M7,1		AC144530,1
	RP11-535M15,1		AC097639,8
	RP11-478C6,6		PCOLCE
	NPM1P22		NAP1L1P3
	WBP11P1		TMOD2
	LINC00863		B3GAT1
	RASEF		AC009404,2
	RP11-307O1,1		GS1-124K5,4
	PDCL3P4		GMDS-AS1
	RN7SL4P		COL5A3
	RP11-819M15,2		NACA2
	AC096772,6		CAP1P2
	RP11-757O6,4		GARNL3
	ICA1L		RP11-248J18,2
	PROM1		CTA-445C9,15
	VTI1BP1		EEF1A1P25
	RP11-498C9,15		PSCA
	WWP1P1		GTF2IRD2P1
	RP11-705C15,2		CADM2
	RP11-160O5,1		GRB14
	HNRNPA1P39		RP1-193H18,2
	RP11-307P22,1		RP11-111M22,2
	PCDHB15		CDC42BPG
	H19		RGAG1
	RP11-683L23,1		HAUS7
	THSD4		C4orf32
	RP4-785G19,2		RP11-54O7,1
	EIF4A2P4		ITLN2
	KB-1460A1,5		PGK1P2
	CTD-2589H19,6		CTBP2P4
	RPL7P22		ASGR1
	MAMSTR		CCBL1
	RP11-74C1,2		ADCY10P1
	IFI44		GAB3
	RP11-438L7,3		CCDC113
	PCDH10		OLFML2A
	GLI1		EIF4A1P5
	NKX1-2		ASPHD2
	SF3A3P1		LINC01198
	RP11-690G19,3		AC093627,10
	RP11-497H16,5		HIST1H3E
	RP11-631M6,2		CCDC24
	AC069277,2		C15orf27
	ZNRF2P1		BACH2
	ADM		EFEMP2
	BCRP3		HMGB1P4
	RP11-344H11,4		PALM2-AKAP2
	BIK		PPM1N
	ETF1P2		TSPAN7
	ZNF571		EGR2
	GXYLT2		HMGN1P38
	CPSF1P1		STATH
	SNX5P1		RP11-465B22,3
	SYT1		ZBTB8B
	AC003665,1		RP11-137L10,6
	RP11-114F3,2		RPL30P14
	RP11-545E17,3		FAM210CP
	LINC00431		RP11-330L19,1
	CTC-512J14,7		SPIN2A
	MXRA8		RP11-598D12,4
	FXYD6		RPL15P18
	FOXD2		RP4-740C4,6
	BMS1P8		RP11-67L2,2
	TPM3P6		COL4A1
	CH17-189H20,1		TNFSF4
	LPXN		RPS7P4
	FIBCD1		EMILIN1
	VWCE		LOXL2
	CTB-55O6,12		LRRC16B
	ASMTL-AS1		PHBP11
	SEPT7P6		RP11-390E23,6
	RP4-765C7,2		SPIN2B
	B3GNT4		LPAR2
	SNORA76C		HMGA1P1
	RPL5P17		CTC-548K16,1
	TIAF1		ACVR1C
	PLEKHA3P1		CABP1
	RPL29P2		FAM90A1
	AC093162,3		HMGN2P41
	RP11-283G6,3		FCRLB
	CNIH2		NRL
	LRP2		RP11-356J5,12
	RAD23BP1		HIST1H2BN
	AL353644,5		PTGES
	TLE1P1		RP11-10L12,4
	GCA		NRAP
	ZNF780B		SERPINA1
	AC126365,1		FAM86B3P
	RP1-267D11,6		IL18BP
	ZNF849P		RP11-448A19,1
	CH17-385C13,2		RP3-508I15,9
	RP11-206L10,1		GPR75-ASB3
	PCNPP5		RP11-506B6,3
	RP5-991G20,1		TBX19
	RP11-74E22,3		PSMB8
	RP11-314A20,1		RP11-893F2,14
	ABHD17AP3		AC074289,1
	PCNPP3		RP11-549B18,1
	HNRNPA1P14		FLJ16779
	FAM27E3		FBLN2
	CCT6P2		RANP6
	HNRNPA1P54		C16orf86
	OTOGL		DENND6B
	CTD-2006C1,6		FAM86B2
	PARP4P2		RP11-6N17,4
	FAM60BP		CTD-2218G20,1
	PDE3A		RP13-314C10,5
	IL17D		RP4-758J18,13
	RP11-553P9,1		RP11-367G18,2
	RGS9BP		MAGEE1
	SLC2A14		ZNF554
	RND3		RP11-98L4,1
	BZW1P1		FRAT1
	LINC00478		CH17-472G23,2
	SCARNA15		AC079922,2
	HTATSF1P2		RP11-419L20,2
	RNF138P1		RNF208
	RP11-318A15,2		EEF1B2P1
	SEC24B-AS1		TMEM59L
	MTCP1		SMTNL2
	DGKI		RP13-582O9,7
	SLC25A5-AS1		ZNF883
	CTD-3131K8,2		FAM86B1
	RUNDC3A		TEX22
	RP11-359B12,2		SRPX2
	AMZ1		RP11-539L10,3
	RP11-486G15,2		RPL7P7
	DDX50P2		RN7SL4P
	CPNE5		RPL10P3
	RP11-668G10,2		TCP11L2
	AL354822,1		RP11-95P2,1
			CLHC1
			LMO2
			TMCC1-AS1
			RP11-212P7,2
			SGK494
			FAM222A-AS1
			HSD11B2
			RPL13AP20
			JMJD7-PLA2G4B
			RP11-74E22,8
			ABCD2
			COL14A1
			C2orf81
			PDGFRA
			LMNTD2
			HSPB1P2
			MST1
			SRCRB4D
			ENTPD3-AS1
			FCF1P2
			MDP1
			FFAR3
			ZHX2
			CAPN10-AS1
			TMEM9B-AS1
			HSPA6
			AF131216,5
			RP5-908M14,9
			RP11-421L21,3
			SCN4A
			RP11-570G20,1
			ASIC3
			CCDC110
			RGAG4
			MSX1
			FAM86HP
			TMIE
			KCNH3
			RP11-69L16,5
			FLJ42351
			MAFB
			GRIN2A
			EGFL8
			ZNF571-AS1
			ST13P10
			SELPLG
			RP11-337C18,8
			RP11-527L4,2
			HNRNPA1P38
			LAP3P2
			OXTR
			ARRDC4
			CTD-2022H16,3
			RP11-292F9,1
			PIK3R6
			RP11-22P6,3
			RP11-65N13,6
			URAHP
			CTD-3035D6,1
			ACTBP2
			KCNMB4
			LA16c-349E10,1
			OSBPL7
			NACA3P
			AGAP2
			RP5-894A10,6
			PLIN4
			JPH3
			YWHAEP1
			CTGLF12P
			METTL12
			LINC00176
			CNTF
			RP11-567M16,6
			RPS18P9
			HSP90AA5P
			TLL2
			RP11-449H11,1
			LINC00957
			ARHGAP23
			POU4F1
			RP11-783K16,13
			RP11-366L20,2
			RP11-7F17,3
			MDGA1
			AC007773,2
			RP5-1166F10,1
			LRGUK
			ADAMTS17
			TRIM51CP
			RP11-334A14,2
			KRT23
			BOC
			USP2-AS1
			SLC9A9
			RP11-340F14,6
			AMDHD1
			RERG
			RP11-254F7,2
			GAPDHP44
			RP11-690D19,3
			CBWD6
			CTD-3185P2,1
			MIA
			RP11-456J20,1
			DENND2D
			RP11-57H14,4
			LINC00520
			MGLL
			MXRA8
			AC092155,1
			HLA-DRB5
			ANGPTL6
			FAM180B
			CTD-2517M22,14
			PRR16
			NHLRC4
			PDZD7
			ZNF812
			PMEPA1
			RP11-137J7,3
			LRRC27
			RP11-345P4,9
			RP11-629O1,2
			RP11-126K1,6
			BTBD19
			PPM1J
			TTC25
			LPXN
			SLC12A5
			AC107983,4
			RGS7
			CYP27B1
			DNM1
			RPSAP4
			SNORA76C
			NTRK1
			UGDH-AS1
			RIBC1
			RP11-734K2,4
			B3GAT3P1
			RP11-120B7,1
			NAPA-AS1
			RP11-466A19,8
			RP11-115C21,2
			RP11-434O22,1
			RPS10P28
			RPS2P4
			AL672183,2
			CTC-338M12,5
			AATK
			RUNX2
			ZNF890P
			TFAP2C
			IQCH
			AL353644,5
			ZNF221
			RP11-173G21,1
			SDCBPP3
			LINC00310
			CTD-2256P15,2
			RP11-166P13,3
			PPP1R13L
			CACNB4
			KCNQ5-IT1
			NUDT4P2
			LINC01311
			ARNT2
			CTD-2517O10,6
			PLS3-AS1
			RP11-536C10,12
			RP11-96H19,1
			IDNK
			RP11-445F12,1
			LY6G5B
			KDM4A-AS1
			RP11-872J21,3
			ITGAX
			RN7SK
			RP11-359E3,4
			EEF1A1P38
			GATM
			MST1P2
			BCDIN3D-AS1
			KCNIP2
			CYB5R2
			GNAZ
			RP11-863K10,4
			HNRNPLP1
			CPT1B
			RP11-214O14,1
			RP11-77H9,2
			RP11-775C24,5
			RASGRF1
			ITPR3
			DNAJC19P9
			RPLP0P2
			MEGF6
			ARHGDIG
			RND3
			USP43
			LAMTOR5-AS1
			PIGZ
			UBA52P6
			PLCL1
			B4GALNT3
			LINC01355
			CHKB-CPT1B
			CCDC108
			CTB-119C2,1
			AMT
			CTA-445C9,14
			CATIP-AS1
			CTD-3131K8,2
			CTD-2017F17,2
			DGKI
			PEX11G
			RBM26-AS1
			RUNDC3A
			RP11-577H5,1
			RP11-428J1,5
			MYH3
			RPL5P29
			NPPA-AS1
			INTS6-AS1
			STX16-NPEPL1
			CTD-2547G23,4
			FSTL1
			RP11-631N16,4
			LL22NC03-N14H11,1
			RP13-228J13,8
			LINC00894
			ADM5
			RP11-46A10,5
			RP11-122G18,7
			PTK2B
			C22orf23
			FAM212A

### Sheet: FigS3B 
list b	PRRC2C	list b'	SPRYD3			list c	PLCE1-AS1	list c'	MAK16	list c'''	IL1RAP
	ATAD2		MYB				IL24		DUSP6		SLFN5
	ASPM		ARL2				SPTA1		TUB		EPAS1
	DICER1		H19				ANKRD30B		FOXO3		PLAGL2
	KIF5B		DYNC1I1				BCYRN1		LAMA4		TGM2
	CENPF		RRAGD				IGFBP5		DESI2		SLC18B1
	RIF1		HAS2				MMP11		KDELR3		NDRG1
	CPEB2		MAMSTR				TMEM106B		PROX1		RHPN1
	EIF5B		AMOT				SLC16A6		SLC18B1		TUB
	CHORDC1		ANKRD52				DUSP6		PKIA		TATDN1
	MYBL1		CDC25A				NAV3		SLFN5		EXTL1
	TAF15		KCNAB1				DOK5		RASSF3		AMPD2
	GPRIN3		MFSD12				CELF5		MTMR6		HTR2B
	KIF21A		KLHDC8B				RASD2		KHDRBS3		DLG5
	MORF4L1		GADD45B				SFRP1		GATA2		C1QTNF3
	ANLN		TNFSF9				PRICKLE1		IL1RAP		PUS7
	PLBD2		CARD10				TMEM59L		ANKRD49		NDN
	ABL2		BVES				SYBU		FAXDC2		NLE1
	TPM3		SLC2A3				SLC6A17		KRAS		PRPF31
	SOX6		RAD51				NT5E		GALNT10		ELFN1
	MDN1		CHPT1				DACT1		MAPKAPK3		ZDHHC20
	IGF2R		NRBP1				PTCRA		APOLD1		HTN3
	EFR3A		ZDHHC12				WDR66		PHF10		CYFIP2
	NT5DC3		TMUB1				CAV2		CDK19		NETO2
	DNAJB4		RNF43				TGM2		CREB5		DUSP4
	UHMK1		CCND3				MAP2		WDR27		LIPA
	IQGAP1		ZNF519				SAMD5		PRMT5		APOLD1
	HELLS		TMEM47				NDN		PEA15		KDELR3
	KNTC1		TPCN2				CREB5		PTP4A3		DACT1
	DSTYK		LSM11				AVPI1		KIAA1217		MAPKAPK3
	NAV1		PIF1				TMEM178B		PUS7		NIFK
	WWP1		PGM2L1				IL1RAP		AFF3		SEC63
	SPRED1		RASA2				ZDHHC20		FAM20C		PTP4A3
	ABCF1		TNFAIP3				SERPINE2		MAP2		ATOH8
	NUP50		CCNE2				WDFY1		AHRR		MTMR6
	NUSAP1		TPRG1L				POU3F2		EDA2R		CPN1
	SYNRG		MMD				SLC18B1		ZNF276		KAT2A
	THUMPD1		MAPK8IP2				HOXB9		PHLDB1		MRAS
	KIF23		SMIM13				GLO1		TSPAN14		PGAM5
	DTL		GFPT1				RAB40B		SLC6A17		DESI2
	KIF11		MFAP3L				CRADD		JMY		TMEM64
	DLGAP5		SVIP				ASIC4		SEC63		ICAM1
	PAFAH1B2		SLC11A2				EGR2		STON2		RASSF3
	LATS1		SEMA3C				MAML3		PRKAR1B		FLNC
	FANCM		AP1S3				MINPP1		RABEPK		DBN1
	PON2		KLHL15				EHD3		C11orf95		CRYAB
	CHD7		PIGB				TOR4A		ZNF483		AVPI1
	SLC7A11		GPR157				MXRA8		AACS		PHLDB1
	WIPI2		CTNNBIP1				WWTR1		PLAGL2		PEA15
	ATP11A		NCALD				RFTN1		ZDHHC20		DUSP6
	STIL		ASF1B				MYO15B		MMACHC		WFDC1
	KIF3B		CDKN2C				MTMR6		STAT6		STAT6
	FOXK1		C4orf48				SOX9		SLC9A7		TSPAN14
	SLC19A2		ZNRF2				CSRP2		PLAG1		SFRP1
	APP		NAE1				FAM3C		IL17RD		PRMT5
	EXO1		RCE1				RASGEF1A		ITPR2		FLNA
	NCAPG		LRCH4				TMOD2		SAMD5		PYGB
	OSTM1		SETD3				EGR1		FAM8A1
	SFXN1		THSD1				FSTL4		XXYLT1
	CCND1		ACP2				P2RX7		C1QTNF3
	ARHGAP11A		CENPW				ITGA7		VASH2
	CBX6		VPS4A				VLDLR-AS1		CCDC51
	ONECUT2		GABARAPL1				SOX8		NUMBL
	POLD3		LINC00511				PPP1CC		SLAIN1
	USP25		PLA2G15				ELFN1		CDH2
	MIB1		G2E3				ZNF117		ICAM1
	ADSS		SYP				NUP37		BRMS1L
	TACC1		LRRK2				ANKRD16		EHD3
	NUF2		NMD3				DRAM1		SFRP1
	TMEM245		MRPL20				ARHGAP29		RABL2B
	ZBED6		CPSF1P1				CMTM6		RPP40
	CLDN12		SLC25A22				ANTXR1		SHC2
	SPARC		LINC00339				CPB2		NAV3
	MCM10		XRCC2				PYGB		BCYRN1
	AREL1		KIF18B				TMEM64		SLC43A2
	PLK4		CHUK				CHL1		ZNF337-AS1
	LMNB1		B3GALT4				ZBTB12		MACROD2
	FBXW7		SHCBP1				TRNP1		ZNF32
	CLSPN		ZNF503				CCDC78		TTC9
	CHSY3		KIAA0895				BMF		ASIC4
	EZH2		MICA				MICAL2		ST8SIA1
	RTN4		PAM				EFNA1		ASMT
	CLCN5		CCNF				TNFRSF12A		HYAL3
	AVL9		PRR11				ABTB1		MYL5
	CHEK1		AQP11				COL4A1		CPNE7
	DCP2		ZNF622				TCP11L2		GNAZ
	BRIP1		NECAP1				RASL11B		COL16A1
	SLC38A7		CCDC18				SLC5A3		LPAR2
	SMPD1		SLC17A5				PGM5		CHL1
	CKAP2L		SLC37A2				TOB1		LENG8-AS1
	ATXN7L3B		DPY19L2P1				CYFIP2		KIF6
	CLCN3		VTI1B				MAP3K12		SLC27A3
	SLC7A5		SLC9A8				ARRDC4		KIF1A
	SESN3		PKMYT1				PLAG1		ERV3-1
	MTBP		E2F2				PLEKHN1		DQX1
	PLEKHB2		MFSD2A				CADM2		DYRK4
	PPP1R11		MAP3K3				ZNF337-AS1		MNX1-AS1
	BTRC		P2RY1				CPNE7		DNM1
	CNOT6L		BCL2L2				SH2D5		PGM5
	PHACTR2		FOXD2				CASP4		GSC
	SLC20A2		SGK3				GATA3		ZNF658B
	TLK1		PPM1E				EXTL1		PYROXD2
	E2F7		YIF1B				CCDC113		SOX8
	FREM2		CENPI				MRAS		SPIN2B
	PSAT1		STX11				CLIP3		FCGR2A
	ETS1		GAGE13				FLRT2		MME
	PPM1D		ZBTB45				GFRA1		HAS3
	ABCF3		CDK1				WWC3		WDR66
	CDCA4		RASSF8				GALNT1		RASL11A
	KATNAL1		C6orf136				NANOS1		FAM227B
	RNF168		ZNF695				FAM20C		GATA3
	DIAPH3		FAM111A				LENG8-AS1		PPM1M
	NACC2		TMCC2				DNM1		CCDC113
	SPDL1		STK35				C5orf22		BFSP1
	CHIC1		FANCA				SNHG20		GSTM2
	BZW1		PLEKHA8P1				LHFPL3-AS1		TEX22
	ATF6		TMEM109				TTC9		MXRA8
	RARS		NCAM2				TUB		OLFML2A
	SLC15A4		MTMR8				APOLD1		DOK1
	FIGNL1		BCL2L12				YPEL4		FOXC2
	UHRF1		SNAI2				VAMP1		TRIM46
	WEE1		CYB561A3				MAP3K2		BACH2
	CNOT11		NLRX1				FBN1		ENOX1
	ATG14		HES4				WASF1		ITGA7
	GALNT7		SLC37A1				CCDC74B		MST1
	CDC6		ARHGDIA				ST8SIA1		LINC00638
	USP54		HOXD1				PROX1		SERPINA1
	SCOC		DDX60				ADAMTS10		VLDLR-AS1
	CHAF1A		KCNK2				GALNT6		LINC00910
	NCAPG2		MICB				ASMT		TOR4A
	SLC9A1		LURAP1				GTF2IRD2B		SNHG20
	IPPK		PARD6G				EPN2		ADAMTS10
	RRM1		POLQ				FOSB		GALNT6
	KITLG		SNX16				OLFML2A		ADAMTS17
	MAPK8		YWHAH				PALD1		PDGFRL
	MCM5		CLIP4				HMGA2		JPH3
	RMI1		TMEM198				ANXA1		MYLK3
	AGO1		TMEM143				PARD3B		HOXB9
	RRM2		SLC35A4				SPIN2B		GLIS2
	ACVR2B		PRKACA				CLCN2		FNDC4
	PTPDC1		E2F1				RNFT2		IFT20
	CDS2		KBTBD4				ABCB5		CPB2
	TVP23B		PNPLA6				LENG9		IQCH
	DENND6A		ICMT				ZNF32		ZNF511
	HIPK2		MAFK				NMNAT2		LINC01123
	CDK17		H2AFX				DQX1		CCDC74B
	MOV10		CCNYL1				ABCA3		GTF2IRD2B
	AHCYL2		FBXO10				C1QTNF3		KBTBD8
	GCLM		PKD1L1				CDH2		SLC1A3
	INTS5		RASSF5				LHX6		TRPT1
	CEP55		DNAJC5				KIF1A		TMC1
	PIF1		TBC1D13				PCOLCE		ABTB1
	RNF216P1		ERCC6L				CXCL16		NKAIN1
	AMMECR1		ZNF492				TEX41		KHK
	RASA2		PANX1				PIGS		HSD11B2
	HSPG2		CDKN2D				ZNF483		SPTA1
	MFSD12		LYPLA2				KIF6		EGR2
	DNAJC5		FANCD2				LIPA		CAMKK1
	WDR76		PAFAH2				STON2		IDUA
	TTK		RGMA				NUAK1		MAP6D1
	DIXDC1		VAMP8				CGREF1		SNAPC1
	ZWINT		HIST1H1C				DPY19L3		ARRDC4
	GEN1		TARBP2				POLR3E		FBN1
	FGD6		ADAMTS3				TRIM62		PLEKHN1
	ZNF732		B4GALNT1				PDGFRL		TSSK6
	N4BP1		FAM189B				EPB41L4A		ANKRD30B
	FANCD2		MFSD6				SLC6A6		IGFBP5
	CC2D1B		SKA1				NRCAM		ACSL5
	PARD6G		HSPG2				SPRY4		GARNL3
	CHPT1		TRIM36				VAV3		CLCN2
	RIMKLB		DEPDC1B				PRRG1		MAGEE1
	COX17		DSN1				SHC2		ZNF117
	ICMT		COX17				OSBPL5		COL4A1
	YWHAH		AGPAT3				MNX1-AS1		DMTN
	XRCC2		FAM189A2				ATOH8		LHX4
	ZFAND6		SPRY3				KBTBD8		ADAMTS13
	POLQ		TMEM160				FOXC2		RASD2
	AP5S1		TTK				APOD		MYO15B
	SLC11A2		SPC25				ARHGEF17		FAM86B1
	MASTL		PRIM1				HYAL3		ACBD4
	FANCB		REXO1				MLEC		ACER2
	ATG9A		SLC4A4				MEX3A		ARHGEF4
	C2orf69		BCR				DOC2A		TSSC2
	CCDC18		GPR27				AOC2		RPARP-AS1
	PAM		CC2D1B				GIT2		PARP11
	UBE2E1		ATXN7L3				ETV1		PMP2
	SNAI2		C17orf53				PYROXD2		RNF166
	KIF18B		ZNRF2P1				RNF207		MPG
	GFPT1		UBE4B				SNAPC1		PLCE1-AS1
	MFAP3L		HIVEP1				MAGEE1		INPP5J
	NCAM2		WDR62				CAPN5		TMOD2
	G2E3		N4BP1				TMEM50B		OSBPL5
	FEN1		ESCO2				HLF		PNMA2
	EGLN3		TFAP2E				GALNT10		ICOSLG
	HJURP		ZNF726				NDRG1		TCP11L2
	CCNYL1		AMMECR1				ARHGEF4		YPEL4
	RBL1		PERP				LINC00910		CXCL16
	SVIP		MREG				PUS7		ZBTB12
	PRPSAP1		C2orf72				C12orf60		SHF
	ZNRF2		ORC6				GSC		CRLF1
	ATP7A		FURIN				MATN2		C12orf60
	AGPAT3		SPAG7				DOCK9		TMEM59L
	ZNF519		DNAJC9				FLNA		NUP37
	VTI1B		INTS5				FAM8A1		LRRC75B
	AP1S3		FEN1				WDR27		RASL11B
	RRAGD		NCAPH				AACS		PRICKLE1
	ERCC6L		DIXDC1				MAST3		TMEM86A
	TMUB1		CDCA5				POGLUT1		JAK3
	SPRY3		ZNF732				RAB3A		ADAMTSL4
	BUB1		LIPH				SPRY1		ASPHD1
	JARID2		CBX4				C19orf12		PCOLCE
	HIST1H1C		C1orf112				SLC9A7		CXCL8
	BCL2L2		FANCB				SLAIN1		RFTN1
	RNGTT		DYNLL2				XXYLT1		ELFN2
	GABARAPL1		SLC9A6				NUMBL		ANKRD16
	ZNF622		LINC00863				INPP5J		ZNF554
	CENPI		SLC39A8				DMTN		ZNF490
	NLRX1		NR5A2				FAM86B1		TMEM50B
	CERK		WDR76				RAB36		TIMP3
	HMMR		ATP7A				ERV3-1		GFRA1
	ATF3		BUB1				ZFHX2		CENPBD1
	SPC24		DNA2				ICOSLG		TRIM51
	PGM2L1		INIP				SLC29A3		SAMD15
	CDC45		HMMR				LMO3		RGS10
	YRDC		MTMR10				SLC7A2		CCDC78
	VAMP8		AP2A1				ZNF276		OSGEPL1
	CCNE2		KIF24				DLX2		AOC2
	CCNF		MFSD3				TMEM86A		ZDHHC11
	MTMR10		CENPA				RASSF3		PALD1
	GUCD1		SEMA6D				ACBD4		LMO3
	FASN		NCS1				EPAS1		SH2D5
	MAP3K3		TCF19				ATXN1		ZSCAN16
	DVL1		RAPGEF1				RABEPK		SYNPO
	NCEH1		KIF1C				MAST1		SLC29A3
	SMURF2		ULK4P2				GLIS2		EPB41L4A
	LRRK2		VPS9D1				NRAS		MRM1
	DSN1		RBL1				ADAMTS17		DLX2
	NDUFAF4		ZWINT				RPARP-AS1		HLF
	SPAG7		CEP55				SUFU		WASF1
	AMOT		RAB12				VASH2		CELF5
	PPM1E		YRDC				ASPHD1		TRNP1
	CENPA		RIMKLB				GJA1		FSTL4
	SLC3A2		PISD				ZSCAN16		FBXO44
	LZTS1		BIRC5				SEC14L5		RASGEF1A
	ZNF134		CEP72				ADAM19		LHX6
	ZNF726		AURKB				FAM86C2P		PLA1A
	ADAMTS3		FASN				AATK		FAM86C2P
	MRPL20		SRXN1				CALU		CCDC102A
	CBX4		COL9A1				RASL11A		FOSB
	ARHGDIA		INCENP				TSEN2		WWC3
	HOXD1		TUBGCP3				PHLDB1		RAB40B
	PERP		MAP4K2				BRMS1L		RNF207
	CCNE1		GUCD1				FJX1		CRY2
	LYPLA2		KCNJ2				UBIAD1		ABCB5
	ANKRD52		NCEH1				FAXC		ARRDC1
	DEPDC1B		AP5B1				THG1L		VAMP1
	KIF1C		SGMS2				ARSG		CAMK2N1
	UBE4B		FGD6				FAM227B		C1GALT1C1
	SLC35A4		UBTD1				TEX22		SYBU
	TNFSF9		SPC24				ZNF554		CGREF1
	C4orf48		ATF3				SEMA5A		TRIM62
	ARL2		C19orf57				NKAIN1		MMP11
	NRBP1		GTSE1				BTBD10		APOD
	ZDHHC12		GPSM3				KLF5		ADAM19
	SMIM13		AP5S1				CRYAB		PARD3B
	NAE1		LIMS1				HOOK3		SLC2A12
	STK35		CHRM1				CAMKK1		CREB3L4
	FAM189B		RPRD1B				HAS3		HOXA1
	ATXN7L3		ZFP28				JUN		AATK
	MAPK8IP2		C2orf69				NIFK		TMC8
	CDC25A		ZNF134				RAPGEFL1		PARD6B
	SPRYD3		RELT				HOMER1		MICAL2
	RCE1		MASTL				LRRC75B		CLDN15
	AP5B1		GINS2				KAT2A		BTBD10
	PISD		RAD54L				PGRMC2		ANXA1
	PNPLA6		UNKL				MST1		PTCRA
	NOTCH2		CCNE1				ACSL5		DOC2A
	ANKRD9		CNTNAP1				RNF144B		TXNDC5
	TARBP2		KIFC1				PCTP		TSEN2
	TONSL		TGIF2				CPN1		ARHGAP29
	CCND3		ACBD5				ANKRD49		RAB36
	CTNNBIP1		MCU				LHX4		LHFPL3-AS1
	DYNLL2		RHOU				WFDC1		ABCA3
	ACP2		RNGTT				MRM1		PCTP
	MAFK		EGLN3				TRIM46		CDKN2B
	CNTNAP1		YEATS4				FCGR2A		MROH6
	LSM11		OSGIN1				JDP2		NTN4
	PRKACA		ZFAND6				SLMAP		LENG9
	RNF43		TES				C1orf56		NIFK
	AP2A1		B4GALT1				CCDC102A		MAST1
	NECAP1		PRPSAP1				NTN4		RAB20
	RAPGEF1		ZNF93				NEK6		CCDC74A
	MAP4K2		SMC2				STAT6		RASSF2
	PRR11		ANKRD9				ACER2		THG1L
	GTSE1		DDHD2				DESI2		LRRC75A
	C6orf136		JARID2				FNDC4		SEMA5A
	CHUK		GDPD5				SALL2		CLIP3
	TPRG1L		NDUFAF4				MME		REEP2
	OSGIN1		GEN1				MMACHC		CASP4
	REXO1		WDTC1				HIST1H3E		CUL7
	LRCH4		ATG9A				JPH3		POU3F2
	INCENP		SMURF2				PHF10		SOX9
	SLC2A3		FGFR1				SERPINA1		FAXC
	AQP11		CHTF18				TMC1		NMNAT2
	MFSD3		PRIM2				MAGT1		MBLAC2
	YEATS4		SLC3A2				HOXA1		ZNF8
	RPRD1B		PLS1				WWC1		TRO
	KLHDC8B		NOTCH2				DOK1		FECH
	KIAA0895		CIT				EDEM3		VPS9D1-AS1
	TGIF2		GATA6				BFSP1		DPY19L3
	BCR		DSCC1				MYC		SUFU
	TMEM109		HSPA1A				FOXO3		CPN1
	UBAC1		CPLX1				PLXNA2		WWC1
	NCS1		RNF216P1				TSSC2		MRPS6
	H2AFX		DVL1				PLAGL2		UBIAD1
	NMD3		FBXO43				MEF2C		HTR2B
	MICA		MAD2L1				MBTD1		IL24
	BCL2L12		PIP4K2C				SCAMP2		TM7SF2
	VPS4A		LZTS1				JMY		PXYLP1
	UBTD1		TONSL				PLA1A		JDP2
	SETD3		ZDHHC14				GNAZ		PHYKPL
	BIRC5		POLA2				ADAMTS1		ADRA2A
	DNAJC9		UBE2E1				KIAA1217		MAP1B
	CIT		CDC45				MAPKAPK3		HTN3
	TBC1D13		CERK				ZDHHC11		HECTD2
	FBXO10		HJURP				TSPAN14		NADSYN1
	GPR157		UBAC1				KRAS		NRCAM
	PANX1						RABL2B		CALCOCO1
	FURIN						PXYLP1		TGM2
	C17orf53						ENOX1		C6orf120
	PIP4K2C						PARP11		AMPD2
	SLC37A1						SHF		ARHGEF17
	ZBTB45						CXCL8		DOCK9
	AURKB						PABPC1		RHPN1
	PLA2G15						CDKN2B		PUS1
	TPCN2						MXD4		EPN2
	CARD10						PIP4K2A		CADM2
	TMCC2						DYRK4		NDN
	NCAPH						CDK14		MAST3
	KIFC1						DDOST		NLE1
	LIMS1						TXNDC5		LIPA
	LINC00339						CLDN15		C1orf56
	MICB						TRPT1		TATDN1
	GPSM3						ARRDC1		SH3TC1
	PAFAH2						AFF3		GLI2
	CDCA5						MYL5		MXD4
	SLC9A6						LAMA4		MAPK8IP1
	TUBGCP3						TIMP3		PRPF31
	KLHL15						MCAM		RAPGEFL1
	HSPA1A						IDUA		CAPN5
	B4GALT1						TMC8		SLC6A6
	ZNF503						CCDC74A		SPRY1
	WDTC1						MBLAC2		RNFT2
	E2F2						RHOBTB3		SLC25A43
	SLC25A22						PHLDA1		BTG1
	ACBD5						LINC00622		DOK5
	RASSF8						RAB20		CYFIP2
	SLC17A5						CDK19		PRRG1
	UNKL						MACROD2		SPATA6
	SGMS2						NEK7		ELFN1
	SRXN1						ADAMTSL4		ARSG
	PIGB						MAP6D1		SEC14L5
	CYB561A3						SLC2A12		SALL2
	SMC2						NLK		JUN
	CPLX1						KHDRBS3		POGLUT1
	MYB						PGAM5		DUSP4
	TCF19						SLC43A2		ZFHX2
	DSCC1						MBNL2		PITPNC1
	FGFR1						GMNN		NLK
	MMD						IRS1		HIST1H3E
	RELT						PITPNC1		MAML3
	SLC37A2						SPAST		EXTL1
	MCU						RASSF2		SNHG3
	RAB12						MAPK8IP1		KAT2A
	FAM189A2						SLC27A1		PGAM5
	RASSF5						NUDT4		TMEM178B
	MAD2L1						MRPS6		ADAMTS1
	YIF1B						PRMT5		DLG5
	SEMA3C						LRP12		NETO2
	TMEM198						DUSP4		AVPI1
	ESCO2						SP4		KLF5
	CDK1						AHRR		EFNA1
	LINC00511						GATA2		NT5E
	POLA2						CREB3L4		ANTXR1
	SNX16						CCDC51		MINPP1
	GADD45B						FBXO44		CRYAB
	CDKN2C						CRY2		RAB3A
	CHTF18						AMPD2		AMIGO1
	ASF1B						SFT2D2		NDRG1
	INIP						CCSER2		NANOS1
	PKMYT1						TM7SF2		TNFRSF12A
	FANCA						C6orf120		FLNC
	E2F1						LINC00638		MRAS
	C2orf72						PKIA		TMEM64
	SEMA6D						RPP40		DRAM1
	PRIM1						PNMA2		C19orf12
	SLC9A8						IL17RD		DBN1
	DYNC1I1						DLG5		DACT1
	TNFAIP3						HDAC9		WFDC1
	KCNJ2						PPM1M		EPAS1
	HIVEP1						GLB1L		PYGB
	DNA2						PHTF2		FLNA
	GDPD5						ZNF658B		ATOH8
	CHRM1						LINC01123
	CEP72						PRPF31
	MREG						SLC27A3
	HAS2						ITPR2
	SYP						SYNPO
	KIF24						GLI2
	GINS2						AMIGO1
	ZDHHC14						HTN1
	H19						TSSK6
	WDR62						TNRC6C
	C1orf112						TSC22D1
	MAMSTR						SPATA6
	SLC39A8						KHK
	SPC25						CRLF1
	DDHD2						AGGF1
	SHCBP1						SLC1A3
	RGMA						PEA15
	CPSF1P1						HECTD2
	BVES						PUS1
	SGK3						RGS10
	FAM111A						C11orf95
	SKA1						SEC63
	KBTBD4						FECH
	ORC6						COL16A1
	PLS1						PTP4A3
	ZNF93						C1orf198
	RAD54L						RAP1B
	B4GALNT1						CUL7
	RAD51						BTG1
	NCALD						CAMK2N1
	P2RY1						PRKAR1B
	PRIM2						FLNC
	HES4						ADRA2A
	GPR27						MAP1B
	FBXO43						PLAT
	ZNF492						NLE1
	COL9A1						HINFP
	TMEM143						MROH6
	C19orf57						SLC25A43
	B3GALT4						GSTM2
	CDKN2D						ZNF511
	DDX60						JAK3
	MFSD6						TATDN1
	TES						PHYKPL
	TFAP2E						CELF2
	GATA6						PARD6B
	SLC4A4						GARNL3
	PLEKHA8P1						HSD11B2
	LINC00863						LPAR2
	DPY19L2P1						BACH2
	LURAP1						CALCOCO1
	NR5A2						PMP2
	TMEM160						RNF166
	ZNF695						ELFN2
	LIPH						ST3GAL1
	RHOU						ZNF490
	STX11						SNHG3
	KCNK2						NADSYN1
	ULK4P2						RHPN1
	TMEM47						SMARCB1
	CLIP4						IQCH
	PKD1L1						ZBTB47
	VPS9D1						SLC33A1
	ZFP28						SLFN5
	MTMR8						MYLK3
	TRIM36						IFT20
	FOXD2						GPR161
	CENPW						MPG
	MFSD2A						FYN
	THSD1						GDF11
	ZNRF2P1						ADAMTS13
	GAGE13						TRO
	KCNAB1						TRIM51
							HTR2B
							C1GALT1C1
							TPST1
							SAMD15
							FAXDC2
							ZNF8
							MAK16
							KDELR3
							CENPBD1
							REEP2
							RAP2B
							VPS9D1-AS1
							ICAM1
							LRRC75A
							DBN1
							EDA2R
							SH3TC1
							HTN3
							OSGEPL1
							PODXL
							NETO2

### Sheet: Fig2A
mRNA	1			2			3			4				SCNA	1			2			3			4
TCGA signatures		PCDH20			PYY			SSX5			CXCL13					C4orf19			HAS2			GRM6			RIMS2
		CNTN3			CRYBB2			C1orf116			RIMS2					CNTN3			SCIN			COCH			TM7SF4
		CCDC68			EYA2			GSG1L			KCNV2					PPARGC1A			FAM178B			SNAP25			CD5L
		ZNF204P			ERVFRDE1			VTN			GAD1					KLK13			MYOM1			VTN			VGF
		STXBP5L			MYO7B			COL9A3			IDO1					RHCG			MYO7B			PLN			MYEOV
		PDE3A			LOC643719			AMN			GBP1					KCNN1			ACOX2			GJC2			ISM1
		ZNF883			C20orf26			DYSF			UBD					ZDHHC15			GFRA3			PTGER1			FAM163A
		CHL1			DLL3			NECAB2			JAKMIP1					EFCAB1			ZNF560			CRIP1			COL22A1
		SLC25A27			RHCG			CDH4			SH2D1A					HRASLS			ERVFRDE1			CLDN15			ARC
		ZNF702P			COX6A2			ADAM11			CXCL9					GABRP			MAG			OLIG1			S100A4
		ZNF667			SOSTDC1			CAMK1G			COL22A1					LOC254559			FAM75A2			TMC8			CXCR2P1
		ZNF391			TMEM151A			NXPH4			GBP5					HOXB7			CHADL			NECAB2			ST8SIA2
		KYNU			FXYD1			NPAS1			TM7SF4					LYVE1			PCDHA10			HCN2			HTR2B
		MPPED2			LOC441869			SUSD2			LOC96610					CHL1			DLL3			CDH1			GBP1
		PCDHA13			LOC100188947			BAI1			TIGIT					C1orf175			PCDHB15			ALK			SLCO5A1
		MYEOV			SLC1A1			C3orf32			GSTA3					COL9A3			UBD			PALMD			EFS
		IFI27			COCH			ZNF415			KLK13					NPTX1			LAG3			DLL3			C3orf32
		GZMK			HCP5			SLC3A1			ROPN1					CHAC1			HCG26			HPGD			CHL1
		HTR2B			TNFRSF19			HAS2			C4orf19					C1orf116			VGF			BCHE			LOC100302650
		PPP2R2B			ANKRD30B			C4orf19			MPZ					SLCO5A1			HCP5			HIF3A			ERVFRDE1
		LTF			COL9A3			ZNF835			CHL1					ADAMTS2			ARX			DCT			MSC
		ATP1A3			ITGA4			KYNU			C3orf32					ITIH5L			CA12			ROPN1			YJEFN3
		CD5L			PAEP			FAP			MSC					TMEM200B			KCNQ2			C4orf19			CTF1
		LAG3			LRRCC1			PALMD			WISP2					GABRA5			SSX5			KLK13			C6orf142
		CA12			PLN			SPP1			ERVFRDE1					VGF			PLN			HAS2			ZNF835
		TM7SF4			MYEOV			ZNF667			LOC100188947					KCNQ2			MAL2			EFCAB1			LOC100188947
		SSX5			GABRA5			CNTN3			GATA4					MAL2			MYEOV			WISP2			CMTM5
		VGF			MAL2			MYO7B			HPGD					PRAME			GAD2			MYO7B			HPGD
		CYSLTR2			KCNQ2			MEGF10			MYO7B					PLN			RIMS2			PCDH20			GATA4
		RIM			HTR2B			HPGD			CNTN3					HTR2B			HTR2B			SCIN			CNTN3
