## Supplementary material for "Uveal Melanoma: a miR-16 disease?": Table S2

### Sheet: Table S2
Sponges Risk model
	coef	exp(coef)	se(coef)	z	p
TSPAN14 -0.81945 0.44067 0.30784 -2.662 0.00777
NLE1 -0.03145 0.96904 0.49019 -0.064 0.94884
FLNC 0.15792 1.17108 0.17628 0.896 0.37031
LIPA 0.76571 2.15052 0.28655 2.672 0.00754
A four-gene signature was built from the uveal melanoma (Signature S4) based on the Sponges Risk model.
We used TCGA-UVM cohort as a training cohort and GEO dataset GSE22138 as a validation cohort as previously described by Luo et al. 2020 (PMID: 33194647).
We trained an optimal multi-gene survival model based on the expression of the sponges in the training cohort by selecting survival-associated genes with the rbsurv R package (iter=1000).
Risk scores were determined using classical Cox model risk formulae with a linear combination of the expression values weighted by the regression coefficients.
The risk cutoff (high/low) was set to the median of the linear predictor. Survival analyses were carried out with the survival and survivalROC R packages.
