## Supplementary material for "Uveal Melanoma: a miR-16 disease?": Table S3

### Sheet: Antibodies
Antibody	Reference
GAPDH-HRP	#3683	cell signaling
YAP	#4912	cell signaling
HSC70-HRP	sc7298	santa cruz
PYGB	sc51929	santa cruz

### Sheet: qPCR Primers
qPCR Primers+A1:C40	Primer Forward	Primer Reverse
AMOT	ACCTCGTGAAGTCATCCTCCA	CCTCCGAATCTCGCCCTCTA
ANLN	ATCTTGCTGCAACTATTTGCTCC	TCCTGCTTAACACTGCTGCTA
ARL2	GGACATCGACACCATCTCCC	TAGTTCCGCCAGTAGGACCG
AVPI1	TCCATTATGTGGGACCCATT	ATCATGCAGCCCAGGAATAG
C10orf10	ACTGGTGGTAGGGGTGTGAG	ACAGAACATGGGCTTTGAGG
CARD10	GGACTGTCGTTTTATGGGGAC	CCTTTGCTCTCTTGGTTCCATC
CAV2	GCCTAATGGTTCTGCCTTCA	CGTCCTACGCTCGTACACAA
CCND1	GATCAAGTGTGACCCGGACTG	CCTTGGGGTCCATGTTCTGC
CCND3	TACCCGCCATCCATGATCG	AGGCAGTCCACTTCAGTGC
CDC25A	CTCCTCCGAGTCAACAGATTCA	CAACAGCTTCTGAGGTAGGGA
CHIC1	CCCGACCCTGTATTAGTGCG	ACCTTCCCTGTTAGAACGGAG
CHPT1	CACCGAAGAGGCACCATACTG	CCCTAAAGGGGAACAAGAGTTTG
CRADD	AACAGTCAGGATTCCGGTTG	TCCCTCCACCAATACCTCTG
CREB5	GCTTTGGTGCTTTTCTCCAG	ATGTTTCAGGCAAAGGGTTG
DNAJB4	GCAGGAGGTACTGATGGACAA	ACCACCCATTCGTCTTCCAAA
DUSP6	ATGGTAGTCCGCTGTCCAAC	ACGTCCAAGTTGGTGGAGTC
DYNC1I1	AAAGCTGAGCTAGAGCGCAAA	GTCCTGAACGGGTTCTTTCTTC
GAPDH	ACCCACTCCTCCACCTTTGA	CATACCAGGAAATGAGCTTGACAA
ITGA7	GGAGGTAGAGCTGCTGTTGG	GTGGCAGCTCAATGAAGACA
KLHDC8B	CGGGTCTATGGCACAGTGG	CACCTGCTTGCCCAGAACTAC
MAML3	CGTATATCCAGCAGCAGCAA	TTTCTGGTCTTCGCTCAGGT
MAP2	CCAATGGATTCCCATACAGG	TCTCCGTTGATCCCATTCTC
MMP11	TAGGTGCCTGCATCTGTCTG	AGAATACCCCTCCCCATTTG
MYB	ATCTCCCGAATCGAACAGATGT	TGCTTGGCAATAACAGACCAAC
MYO15B	ACAAGGGTCAGCTGTCCAAC	GTCCCTCTCCCATCTTCCTC
NRBP1	TCGGAAGGGGAGTCCCAAA	CAGGCCAGGAGCTAAAGATGA
nT5E	CGCAACAATGGCACAATTAC	ATGCTCAAAGGCCTTCTTCA
OTOGL	AGATGCCAGATCATCCCAAACA	GAGGCTCCAAATCACCACAGT
P2RX7	GACGCTCTGTTCCTCTGACC	CACCAGGCAGAGACTTCACA
PTCRA	TCCTCCAGTCTTGGAGCATT	TTTGGATGGCAGAGACACAG
PYGB (1)	CCAGTTGTGGGTGACAGGTT	CGGGATCACTTTCTCAGCCA
RASGEF1A	CAGCTCCTGAAGGAGTGGAC	TGTGTGATGGCTTTCAGCTC
RASGEF1A	AGACAGCTGGAAGACCCTCA	AGTGAGGCCTCCTCATCTCA
RGCC	GGACAAAGACGTGCACTCAA	ATGCTGCAAGCAGGTAAACA
RTN4	TGAGCGTAACAGCCTACATTG	TGGATCACACCCTTGTATATCCT
SERPINE2	GGGGGTAGAAACGGTGAAAT	CTGCACAACAGCAACCTTGT
SFRP1	TAGATGCAGGAGGCTCAGGT	GGTCAGAACGGCCAGTATGT
SLC18B1	CCAGCTGGATATGTGGGACT	ACCCGGCTGTGATTAAGTTG
SLC2A3	GCTGGGCATCGTTGTTGGA	GCACTTTGTAGGATAGCAGGAAG
SMPD1	CCAGGTTACATCGCATAGTGC	TGATGGCGGTGAATAGACCTTT
SOX9	AGGCAAGCAAAGGAGATGAA	TGGTGTTCTGAGAGGCACAG
SPRYD3	TGCCTGACTCTGTAGCCTACC	GGAGTTGCACTTTGACCCAAAC
TACC1	TCAGCGAATCAGACAAGACAGC	CCGGGTCTCTTCGTATTTCTTC
TGM2	CCCCAGTTCTAGGGGAGAAG	CTGCAAAGAAGGGGTAGCTG
WEE1	AACAAGGATCTCCAGTCCACA	GGGCAAGCGCAAAAATATCTG
YAP1	TAGCCCTGCGTAGCCAGTTA	TCATGCTTAGTCCACTGTCTGT

### Sheet: siRNA
	Reference from IDT DNA
siAMOT #1	hs.Ri.AMOT.13.1
siAMOT #2	hs.Ri.AMOT.13.3
siAVPI1 #1	hs.Ri.AVPI1.13.1
siAVPI1 #2	hs.Ri.AVPI1.13.5
siDNAJB4 #1	hs.Ri.DNAJB4.13.1
siDNAJB4 #2	hs.Ri.DNAJB4.13.2
siNRBP1 #1	hs.Ri.NRBP1.13.1
siNRBP1 #2	hs.Ri.NRBP1.13.3
siP2RX7 #1	hs.Ri.P2RX7.13.5
siP2RX7 #2	hs.Ri.P2RX7.13.8
siSERPINE2 #1	hs.Ri.SERPINE2.13.2
siSERPINE2 #2	hs.Ri.SERPINE2.13.4
siSFRP1 #1	hs.Ri.SFRP1.13.2
siSFRP1 #2	hs.Ri.SFRP1.13.4
siTACC1 #1	hs.Ri.TACC1.13.1
siTACC1 #2	hs.Ri.TACC1.13.2
